# Developmentally Delayed Epigenetic Reprogramming Underlying the Pathogenesis of Preeclampsia

**DOI:** 10.1101/2020.05.08.085290

**Authors:** Wei He, Yuan Wei, Xiaoli Gong, Luyuan Chang, Wan Jin, Ke Liu, Xinghuan Wang, Yu Xiao, Wenjing Zhang, Qiong Chen, Kai Wu, Lili Liang, Jia Liu, Yawen Chen, Huanhuan Guo, Wenhao Chen, Jiexia Yang, Yiming Qi, Wei Dong, Meng Fu, Xiaojuan Li, Jiusi Liu, Yi Zhang, Aihua Yin

## Abstract

Preeclampsia, a life-threatening pregnancy complication characterized by hypertension and multiorgan damage, affects 2-5% of pregnancies and causes 76,000 deaths per year. Most preeclampsia associated syndromes immediately dispel after removal of placenta, indicating a casual role of placenta in the pathogenesis. Failed transformation of spiral artery due to insufficient invasion and excessive apoptosis of trophoblast suggested developmental defects in preeclampsia placenta. However, the underlying molecular mechanisms that affected placenta development in preeclampsia remained elusive. Here we show that, in preeclampsia placenta, the epigenetic landscape formed during extraembryonic tissue differentiation was disrupted: dramatic chromatin accessibility shift affected known and novel genes implicated in preeclampsia. DNA methylation defects in preeclampsia affected lineage-defining PcG-controlled loci in trophectoderm. LTR12 retrotransposons associated with VCT/SCT-specific genes were hypermethylated. Meanwhile, hundreds of PcG-regulated EVT-specific gene promoters, which otherwise undergone post-ZGA extraembryonic-tissue-specific *de novo* methylation, were hypomethylated and hyper-activated. Together, these epigenetic defects resulted in placenta developmental delay in preeclampsia. The defective methylation pattern could be detected in serum cfDNA, and could be used to accurately predict preeclampsia at early pregnancy weeks in independent validation cohorts. Our data suggests that the preeclampsia placenta represents a stalled state of epigenetic reprogramming *en route* of development from trophectoderm to normal placenta.

---

Dramatic epigenetic transformation occurs during human embryogenesis^1–8^. After zygote formation, the overall epigenome was turned into an open, transcriptionally permissive environment^2^ by genome-wide removal of DNA methylation and H3K27me3 repressive mark^1,3,7^, until zygote genome activation (ZGA) when repressive epigenetic modifications were re-established on linage-specification genes by maternal and ZGA-active^6,9,10^ transcription factor priming, polycomb group protein (PcG) binding^11–16^, and *de novo* DNA methylation on CpG-island promoters^17^. In extraembryonic tissue (ExE), *de novo* DNA methylation on promoters of PcG-regulated genes primes trophoblast cell lineage for implantation. With defective development of placenta, insufficient invasion of extravillous trophoblast (EVT) to the maternal uterus decidua^18^ and excessive apoptosis of villous cytotrophoblast (VCT)^19^ could result in failed transformation of spiral arteries. The resulted insufficient supply of blood and hypoxia leads to reflective secretion of vasodilative factors such as s-FLT1 from placenta^20^, causing an avalanche of pathological events leading to hypertension and multiorgan failure in preeclampsia^21^. To understand how placenta development is disrupted in preeclampsia, we assessed single cell and bulk genome-wide DNA methylation, histone modification and chromatin accessibility from different stages of human embryonic development to placenta, including single gamete (sperm and oocyte), zygote, 2-cell stage, 4-cell stage, 8-cell stage, morula, inner cell mass and trophectoderm from blastocyst stage, primed embryonic stem cells (ESC), trophoblast cells and preeclampsia- or non-preeclampsia placenta using a collection of data^1–4,6,22–24^ (Extended Data Table S1a and S4).
