## Supplementary Data 1a Placenta Characteristics for "Developmentally Delayed Epigenetic Reprogramming Underlying the Pathogenesis of Preeclampsia"

### Sheet: Sheet1
Unsupervised_Hierachical_Clustering_Group	Sample_ID	Detail_Anatomy	Preeclampsia	Preeclampsia Type (1=Mild; 2=Severe; 3=Superimposed)	Fetal Growth Restriction	Gestational Hypertension (GHT)	Hypertension (HT)	Gestational Diabetes (GDM)	Diabetes (DM)	Twins (DA)	Preterm Birth	Other Complications	site	Onset Time
1	1701033YCD1	maternal face of placenta	1	2	0	1	0	0	0	0	1	0	GDWCH	EOSPE
2	1701034YCD1	maternal face of placenta	1	2	0	1	0	0	0	0	1	0	GDWCH	EOSPE
2	1701037YCD1	maternal face of placenta	1	2	1	1	0	0	0	0	1	0	GDWCH	EOSPE
2	1701038YCD1	maternal face of placenta	1	2	0	1	0	0	0	0	1	0	GDWCH	EOSPE
3	1701039YCD1	maternal face of placenta	0	0	0	0	0	0	0	0	0	ATL	GDWCH	Normal
3	1701040YCD1	maternal face of placenta	0	0	0	0	0	0	0	0	0	0	GDWCH	Normal
3	1701041YCD1	maternal face of placenta	0	0	0	0	0	0	0	0	0	0	GDWCH	Normal
3	1701042YCD1	maternal face of placenta	0	0	0	0	0	0	0	0	0	0	GDWCH	Normal
3	1701043YCD1	maternal face of placenta	0	0	0	0	0	0	0	0	0	0	GDWCH	Normal
3	1701044YCD1	maternal face of placenta	0	0	0	0	0	0	0	0	0	0	GDWCH	Normal
1	18g4515CB	fetal face of placenta	1	2	0	1	0	0	0	0	1	0	GDWCH	EOSPE
2	18g4518CB	fetal face of placenta	1	2	0	1	0	0	0	0	1	0	GDWCH	EOSPE
3	18g4525CB	fetal face of placenta	0	0	0	0	0	0	0	0	0	ATL	GDWCH	Normal
4	18g4529CB	fetal face of placenta	0	0	0	0	0	0	0	0	0	0	GDWCH	Normal
3	18g4532CB	fetal face of placenta	0	0	0	0	0	0	0	0	0	0	GDWCH	Normal
3	18g4535CB	fetal face of placenta	0	0	0	1	0	0	0	0	0	0	GDWCH	Normal
3	18g4538CB	fetal face of placenta	0	0	0	0	0	1	0	1	0	0	GDWCH	Normal
1	18g4544CB	fetal face of placenta	1	2	0	1	0	1	0	0	0	0	GDWCH	EOSPE
2	18g4550CB	fetal face of placenta	1	2	1	1	0	1	0	0	1	0	GDWCH	EOSPE
2	18g4553CB	fetal face of placenta	1	2	0	1	0	0	0	0	1	ICP	GDWCH	EOSPE
2	18g4559CB	fetal face of placenta	1	3	0	1	1	1	0	0	0	ICP	GDWCH	EOSPE
3	18g4571CB	fetal face of placenta	0	0	0	0	0	0	0	0	0	0	GDWCH	Normal
4	18g4574CB	fetal face of placenta	0	0	0	0	0	0	0	0	0	0	GDWCH	Normal
3	18g4577CB	fetal face of placenta	0	0	0	0	0	0	0	0	0	0	GDWCH	Normal
3	18g4580CB	fetal face of placenta	0	0	0	0	0	0	0	0	0	0	GDWCH	Normal
3	18g4583CB	fetal face of placenta	0	0	0	0	0	0	0	0	0	0	GDWCH	Normal
3	18g4589CB	fetal face of placenta	0	0	0	1	0	1	0	0	0	0	GDWCH	Normal
2	18g4592CB	fetal face of placenta	1	2	0	1	0	0	0	0	1	ICP	GDWCH	EOSPE
3	1907097S2CB	fetal face of placenta	0	0	0	0	0	0	0	1	1	TTTS	PKUTH	Normal
3	1907097S3CB	fetal face of placenta	0	0	1	0	0	0	0	1	1	TTTS	PKUTH	Normal
3	1907098S2CB	fetal face of placenta	0	0	0	0	0	1	0	0	0	0	PKUTH	Normal
3	1907099S2CB	fetal face of placenta	0	0	0	1	0	1	0	0	0	0	PKUTH	Normal
3	1907108S2CB	fetal face of placenta	0	0	0	1	0	0	0	0	0	0	PKUTH	Normal
3	1907109S2CB	fetal face of placenta	0	0	0	0	0	1	0	0	0	0	PKUTH	Normal
3	1907110S2CB	fetal face of placenta	0	0	0	1	0	0	0	0	0	0	PKUTH	Normal
3	1907151S2CB	fetal face of placenta	0	0	0	0	0	0	0	0	0	0	PKUTH	Normal
3	1907152S2CB	fetal face of placenta	0	0	0	0	0	0	0	0	0	0	PKUTH	Normal
3	1907158S2CB	fetal face of placenta	1	1	0	1	0	0	1	0	0	0	PKUTH	LOPE
3	1907161S2CB	fetal face of placenta	1	2	0	0	1	0	1	0	0	AI	PKUTH	LOPE
3	1907163S2CB	fetal face of placenta	1	1	0	0	0	0	0	0	0	ICP	PKUTH	LOPE
4	1907172S4CB	fetal face of placenta	0	0	0	0	0	1	0	1	1	0	PKUTH	Normal
3	1907172S5CB	fetal face of placenta	0	0	0	0	0	1	0	1	1	0	PKUTH	Normal
4	1907172S6CB	fetal face of placenta	0	0	0	0	0	1	0	1	1	0	PKUTH	Normal
ATL	Alpha Thalassemia (Heterozygous carrier mother and fetus)
ICP	Intrahepatic cholestasis of pregnancy
TTTS	Twin-twin transfusion syndrome
AI	Autoimmune disease
LOPE	Late onset preeclampsia
EOSPE	Early onset severe preeclampsia
PKUTH	Peking University Third Hospital
GDWCH	Guangdong Woman and Children Hospital
