## Supplementary Data 4 Data used in the paper for "Developmentally Delayed Epigenetic Reprogramming Underlying the Pathogenesis of Preeclampsia"

### Sheet: Data
Data Name	Species	Pathological type	Tissue	Data Type	Accession	Reference
WGBS of chimpanzee sperm	Chimpanzee	NA	Sperm	WGBS	GSE30340	Molaro, A. et al. Cell 146, 1029–1041 (2011)
WGBS of human sperm	Human	NA	Sperm	WGBS	GSE30340	Molaro, A. et al. Cell 146, 1029–1041 (2011)
Hypomethylated region of chimpanzee sperm	Chimpanzee	NA	Sperm	WGBS-HMR	GSE30340	Molaro, A. et al. Cell 146, 1029–1041 (2011)
Hypomethylated region of human sperm	Human	NA	Sperm	WGBS-HMR	GSE30340	Molaro, A. et al. Cell 146, 1029–1041 (2011)
ATAC of Normal placenta	Human	Normal	Placenta (Term): villus	ATAC	/	This study
ATAC of Gestational hypertension placenta	Human	GHT	Placenta (Term): villus	ATAC	/	This study
ATAC of Gestational diabetes placenta	Human	GDM	Placenta (Term): villus	ATAC	/	This study
ATAC of Preeclampsia placenta	Human	PE	Placenta (Term): villus	ATAC	/	This study
MCBS of Normal placenta	Human	Normal	Placenta (Term): maternal surface	EpiGiant capture bisulfite sequencing	/	This study
MCBS of Preeclampsia placenta	Human	PE	Placenta (Term): maternal surface	EpiGiant capture bisulfite sequencing	/	This study
MCBS of Normal placenta	Human	Normal	Placenta (Term): fetal surface	EpiGiant capture bisulfite sequencing	/	This study
MCBS of Preeclampsia placenta	Human	PE	Placenta (Term): fetal surface	EpiGiant capture bisulfite sequencing	/	This study
MCBS of Gestational hypertension placenta	Human	GHT	Placenta (Term): villus	EpiGiant capture bisulfite sequencing	/	This study
MCBS of Gestational diabetes placenta	Human	GDM	Placenta (Term): villus	EpiGiant capture bisulfite sequencing	/	This study
RNAseq of Normal placenta	Human	Normal	Placenta (Term): villus	RNAseq	/	This study
RNAseq of Gestational hypertension placenta	Human	GHT	Placenta (Term): villus	RNAseq	/	This study
RNAseq of Gestational diabetes placenta	Human	GDM	Placenta (Term): villus	RNAseq	/	This study
RNAseq of Preeclampsia placenta	Human	PE	Placenta (Term): villus	RNAseq	/	This study
Methylation capture sequencing of Normal placenta	Human	Normal	Placenta (Term): fetal surface	Customised capture bisulfite sequencing	/	This study
Methylation capture sequencing of Preeclampsia placenta	Human	PE	Placenta (Term): fetal surface	Customised capture bisulfite sequencing	/	This study
Methylation capture sequencing of nongravida female cfDNA	Human	Normal	Normal nongravid female, cell-free DNA from plasma	Customised capture bisulfite sequencing	/	This study
Methylation capture sequencing of normal pregnant female cfDNA	Human	Normal	Normal gestating female, cell-free DNA from plasma	Customised capture bisulfite sequencing	/	This study
Methylation capture sequencing of preeclampsia pregnant female cfDNA	Human	PE	PE gestating female, cell-free DNA from plasma	Customised capture bisulfite sequencing	/	This study
WGBS of Mouse 8-cell stage embryo	Mouse	/	8-cell stage embryo	WGBS	GSE42836	Smith, DZ. Et al. Nature 549, 543-547 (2017)
WGBS of Mouse inner cell mass	Mouse	/	Inner cell mass	WGBS	GSE42836	Smith, DZ. Et al. Nature 549, 543-547 (2017)
WGBS of Mouse trophoectoderm	Mouse	/	Trophoectoderm	WGBS	GSE42836	Smith, DZ. Et al. Nature 549, 543-547 (2017)
WGBS of Mouse epiblast	Mouse	/	Epiblast	WGBS	GSE42836	Smith, DZ. Et al. Nature 549, 543-547 (2017)
WGBS of Mouse extraembryonic tissue	Mouse	/	Extraembryonic tissue	WGBS	GSE42836	Smith, DZ. Et al. Nature 549, 543-547 (2017)
hg19 Human genome	Human	Normal	/	/	/	UCSC
panTro2Tohg19 Chain	Human	Normal	/	/	/	UCSC
hg18Tohg19 Chain	Human	Normal	/	/	/	UCSC
mm9Tohg19 Chain	Human	Normal	/	/	/	UCSC
panTro2 chimpanzee genome	Chimpanzee	Normal	/	/	/	UCSC
Human embryo DNase-seq	Human	Normal	2-cell	DNase-seq	CRA000297	Gao, L. et al. Cell 173(1):248-259 (2018)
Human embryo DNase-seq	Human	Normal	4-cell	DNase-seq	CRA000297	Gao, L. et al. Cell 173(1):248-259 (2018)
Human embryo DNase-seq	Human	Normal	8-cell stage embryo	DNase-seq	CRA000297	Gao, L. et al. Cell 173(1):248-259 (2018)
Human embryo DNase-seq	Human	Normal	Morula	DNase-seq	CRA000297	Gao, L. et al. Cell 173(1):248-259 (2018)
Human embryo DNase-seq	Human	Normal	Blastocyst	DNase-seq	CRA000297	Gao, L. et al. Cell 173(1):248-259 (2018)
Human embryo RNAseq	Human	RNAi SOX2	8-cell stage embryo	RNAseq	CRA000297	Gao, L. et al. Cell 173(1):248-259 (2018)
Human embryo RNAseq	Human	RNAi OCT4	8-cell stage embryo	RNAseq	CRA000297	Gao, L. et al. Cell 173(1):248-259 (2018)
Human embryo RNAseq	Human	RNAi CTRL	8-cell stage embryo	RNAseq	CRA000297	Gao, L. et al. Cell 173(1):248-259 (2018)
Mouse embryo DNase-seq	Mouse	Normal	2-cell	DNase-seq	CRA000297	Gao, L. et al. Cell 173(1):248-259 (2018)
Mouse embryo DNase-seq	Mouse	Normal	4-cell	DNase-seq	CRA000297	Gao, L. et al. Cell 173(1):248-259 (2018)
Mouse embryo DNase-seq	Mouse	Normal	8-cell stage embryo	DNase-seq	CRA000297	Gao, L. et al. Cell 173(1):248-259 (2018)
Mouse embryo DNase-seq	Mouse	Normal	Morula	DNase-seq	CRA000297	Gao, L. et al. Cell 173(1):248-259 (2018)
Mouse embryo DNase-seq	Mouse	Normal	Blastocyst	DNase-seq	CRA000297	Gao, L. et al. Cell 173(1):248-259 (2018)
Mouse embryo RNAseq	Mouse	RNAi OCT4	4-cell	RNAseq	CRA000297	Gao, L. et al. Cell 173(1):248-259 (2018)
Mouse embryo RNAseq	Mouse	RNAi CTRL	4-cell	RNAseq	CRA000297	Gao, L. et al. Cell 173(1):248-259 (2018)
Human embryo ATAC-seq	Human	Normal	2-cell	ATAC-seq	GSE101571	Wu, J. et al. Nature 557(7704): 256- (2018)
Human embryo ATAC-seq	Human	Normal	4-cell	ATAC-seq	GSE101571	Wu, J. et al. Nature 557(7704): 256- (2018)
Human embryo ATAC-seq	Human	Normal	8-cell	ATAC-seq	GSE101571	Wu, J. et al. Nature 557(7704): 256- (2018)
Human embryo ATAC-seq	Human	Normal	ICM	ATAC-seq	GSE101571	Wu, J. et al. Nature 557(7704): 256- (2018)
Human embryo ATAC-seq	Human	Normal	ESC	ATAC-seq	GSE101571	Wu, J. et al. Nature 557(7704): 256- (2018)
Human embryo ATAC-seq	Human	Normal	2-cell	ATAC-seq	SRP163205	Liu, LQ. et al. Nat.Comm 10:364 1-11 (2019)
Human embryo ATAC-seq	Human	Normal	4-cell	ATAC-seq	SRP163205	Liu, LQ. et al. Nat.Comm 10:364 1-11 (2019)
Human embryo ATAC-seq	Human	Normal	8-cell	ATAC-seq	SRP163205	Liu, LQ. et al. Nat.Comm 10:364 1-11 (2019)
Human embryo ATAC-seq	Human	Normal	Diffferentiated_cell	ATAC-seq	SRP163205	Liu, LQ. et al. Nat.Comm 10:364 1-11 (2019)
Human embryo ATAC-seq	Human	Normal	Diffferentiated_cell_licat	ATAC-seq	SRP163205	Liu, LQ. et al. Nat.Comm 10:364 1-11 (2019)
Human embryo ATAC-seq	Human	Normal	ICM	ATAC-seq	SRP163205	Liu, LQ. et al. Nat.Comm 10:364 1-11 (2019)
Human embryo ATAC-seq	Human	Normal	Morula	ATAC-seq	SRP163205	Liu, LQ. et al. Nat.Comm 10:364 1-11 (2019)
Human embryo ATAC-seq	Human	Normal	TE	ATAC-seq	SRP163205	Liu, LQ. et al. Nat.Comm 10:364 1-11 (2019)
Human embryo ATAC-seq	Human	Normal	Oocyte	ATAC-seq	SRP163205	Liu, LQ. et al. Nat.Comm 10:364 1-11 (2019)
Human embryo ATAC-seq	Human	Normal	Sperm	ATAC-seq	SRP163205	Liu, LQ. et al. Nat.Comm 10:364 1-11 (2019)
Human embryo ATAC-seq	Human	Normal	zygote	ATAC-seq	SRP163205	Liu, LQ. et al. Nat.Comm 10:364 1-11 (2019)
Human embryo ATAC-seq	Human	Normal	ESC	ATAC-seq	SRP163205	Liu, LQ. et al. Nat.Comm 10:364 1-11 (2019)
Human embryo ATAC-seq	Human	Normal	ESC_licat	ATAC-seq	SRP163205	Liu, LQ. et al. Nat.Comm 10:364 1-11 (2019)
Mouse embryo ATAC-seq	Mouse	Normal	4-cell	ATAC-seq	SRP163205	Liu, LQ. et al. Nat.Comm 10:364 1-11 (2019)
Mouse embryo ATAC-seq	Mouse	Normal	Morula	ATAC-seq	SRP163205	Liu, LQ. et al. Nat.Comm 10:364 1-11 (2019)
Human embryo RNAseq	Human	Normal	2-cell	RNAseq	SRP163205	Liu, LQ. et al. Nat.Comm 10:364 1-11 (2019)
Human embryo RNAseq	Human	Normal	4-cell	RNAseq	SRP163205	Liu, LQ. et al. Nat.Comm 10:364 1-11 (2019)
Human embryo RNAseq	Human	Normal	8-cell	RNAseq	SRP163205	Liu, LQ. et al. Nat.Comm 10:364 1-11 (2019)
Human embryo RNAseq	Human	Normal	Diffferentiated_cell	RNAseq	SRP163205	Liu, LQ. et al. Nat.Comm 10:364 1-11 (2019)
Human embryo RNAseq	Human	Normal	Diffferentiated_cell_licat	RNAseq	SRP163205	Liu, LQ. et al. Nat.Comm 10:364 1-11 (2019)
Human embryo RNAseq	Human	Normal	ICM	RNAseq	SRP163205	Liu, LQ. et al. Nat.Comm 10:364 1-11 (2019)
Human embryo RNAseq	Human	Normal	Morula	RNAseq	SRP163205	Liu, LQ. et al. Nat.Comm 10:364 1-11 (2019)
Human embryo RNAseq	Human	Normal	TE	RNAseq	SRP163205	Liu, LQ. et al. Nat.Comm 10:364 1-11 (2019)
Human embryo RNAseq	Human	Normal	Oocyte	RNAseq	SRP163205	Liu, LQ. et al. Nat.Comm 10:364 1-11 (2019)
Human embryo RNAseq	Human	Normal	Sperm	RNAseq	SRP163205	Liu, LQ. et al. Nat.Comm 10:364 1-11 (2019)
Human embryo RNAseq	Human	Normal	zygote	RNAseq	SRP163205	Liu, LQ. et al. Nat.Comm 10:364 1-11 (2019)
Human embryo RNAseq	Human	Normal	ESC	RNAseq	SRP163205	Liu, LQ. et al. Nat.Comm 10:364 1-11 (2019)
Human embryo RNAseq	Human	Normal	ESC_licat	RNAseq	SRP163205	Liu, LQ. et al. Nat.Comm 10:364 1-11 (2019)
Mouse embryo RNAseq	Mouse	Normal	4-cell	RNAseq	SRP163205	Liu, LQ. et al. Nat.Comm 10:364 1-11 (2019)
Mouse embryo RNAseq	Mouse	Normal	Morula	RNAseq	SRP163205	Liu, LQ. et al. Nat.Comm 10:364 1-11 (2019)
Human-specific sperm-DMR	Human	Normal	Sperm	WGBS-HMR	/	Fukuda, K. et al. Hum.Mol.Gen. 26(18):3508-3519 (2017)
Human embryo histone modification	Human	Normal	GV	CUT&RUN	GSE124718	Xia, W. et al. Science 365(6451):353-360 (2019)
Human embryo histone modification	Human	Normal	MI	CUT&RUN	GSE124718	Xia, W. et al. Science 365(6451):353-360 (2019)
Human embryo histone modification	Human	Normal	2-cell	CUT&RUN	GSE124718	Xia, W. et al. Science 365(6451):353-360 (2019)
Human embryo histone modification	Human	Normal	4-cell	CUT&RUN	GSE124718	Xia, W. et al. Science 365(6451):353-360 (2019)
Human embryo histone modification	Human	Normal	8-cell	CUT&RUN	GSE124718	Xia, W. et al. Science 365(6451):353-360 (2019)
Human embryo histone modification	Human	Normal	ICM	CUT&RUN	GSE124718	Xia, W. et al. Science 365(6451):353-360 (2019)
Human embryo histone modification	Human	Normal	TE	CUT&RUN	GSE124718	Xia, W. et al. Science 365(6451):353-360 (2019)
Human embryo histone modification	Human	TBE	8-cell	CUT&RUN	GSE124718	Xia, W. et al. Science 365(6451):353-360 (2019)
Human embryo histone modification	Mouse	Normal	GV	CUT&RUN	GSE124718	Xia, W. et al. Science 365(6451):353-360 (2019)
Human embryo histone modification	Mouse	Normal	PN5	CUT&RUN	GSE124718	Xia, W. et al. Science 365(6451):353-360 (2019)
Human embryo histone modification	Mouse	Normal	2-cell	CUT&RUN	GSE124718	Xia, W. et al. Science 365(6451):353-360 (2019)
Human embryo histone modification	Mouse	Normal	8-cell	CUT&RUN	GSE124718	Xia, W. et al. Science 365(6451):353-360 (2019)
Human sperm ATAC/WGBS/RNAseq	Human	Normal	SSEA4+ SSC	ATAC	GSE92280	Guo et al. Cell.Stem.Cell 21(4):533-546 (2017)
Human sperm ATAC/WGBS/RNAseq	Human	Normal	SSEA4+ SSC	RNAseq	GSE92280	Guo et al. Cell.Stem.Cell 21(4):533-546 (2017)
Human sperm ATAC/WGBS/RNAseq	Human	Normal	SSEA4+ SSC	WGBS	GSE92280	Guo et al. Cell.Stem.Cell 21(4):533-546 (2017)
Human sperm ATAC/WGBS/RNAseq	Human	Normal	KIT+ SSC	ATAC	GSE92280	Guo et al. Cell.Stem.Cell 21(4):533-546 (2017)
Human sperm ATAC/WGBS/RNAseq	Human	Normal	KIT+ SSC	RNAseq	GSE92280	Guo et al. Cell.Stem.Cell 21(4):533-546 (2017)
Human sperm ATAC/WGBS/RNAseq	Human	Normal	KIT+ SSC	SC-WGBS	GSE92280	Guo et al. Cell.Stem.Cell 21(4):533-546 (2017)
Human embryo single cell WGBS	Human	Normal	MII	SC-WGBS	GSE81233	Zhu et al. Nat.Genetics 50(1):12-19 (2018)
Human embryo single cell WGBS	Human	Normal	2-cell	SC-WGBS	GSE81233	Zhu et al. Nat.Genetics 50(1):12-19 (2018)
Human embryo single cell WGBS	Human	Normal	4-cell	SC-WGBS	GSE81233	Zhu et al. Nat.Genetics 50(1):12-19 (2018)
Human embryo single cell WGBS	Human	Normal	GV	SC-WGBS	GSE81233	Zhu et al. Nat.Genetics 50(1):12-19 (2018)
Human embryo single cell WGBS	Human	Normal	PN7	SC-WGBS	GSE81233	Zhu et al. Nat.Genetics 50(1):12-19 (2018)
Human embryo single cell WGBS	Human	Normal	PN11	SC-WGBS	GSE81233	Zhu et al. Nat.Genetics 50(1):12-19 (2018)
Human embryo single cell WGBS	Human	Normal	PN12	SC-WGBS	GSE81233	Zhu et al. Nat.Genetics 50(1):12-19 (2018)
Human embryo single cell WGBS	Human	Normal	PN8	SC-WGBS	GSE81233	Zhu et al. Nat.Genetics 50(1):12-19 (2018)
Human embryo single cell WGBS	Human	Normal	PN9	SC-WGBS	GSE81233	Zhu et al. Nat.Genetics 50(1):12-19 (2018)
Human embryo single cell WGBS	Human	Normal	sperm	SC-WGBS	GSE81233	Zhu et al. Nat.Genetics 50(1):12-19 (2018)
Human embryo single cell WGBS	Human	Normal	blastocyst	SC-WGBS	GSE81233	Zhu et al. Nat.Genetics 50(1):12-19 (2018)
Human embryo single cell WGBS	Human	Normal	ICM	SC-WGBS	GSE81233	Zhu et al. Nat.Genetics 50(1):12-19 (2018)
Human embryo single cell WGBS	Human	Normal	TE	SC-WGBS	GSE81233	Zhu et al. Nat.Genetics 50(1):12-19 (2018)
Human embryo single cell WGBS	Mouse	Normal	Morula	SC-WGBS	GSE81233	Zhu et al. Nat.Genetics 50(1):12-19 (2018)
Human embryo single cell WGBS	Mouse	Normal	ZHB	SC-WGBS	GSE81233	Zhu et al. Nat.Genetics 50(1):12-19 (2018)
Human embryo single cell WGBS	Mouse	Normal	8-cell	SC-WGBS	GSE81233	Zhu et al. Nat.Genetics 50(1):12-19 (2018)
Human embryo single cell WGBS	Mouse	Normal	ICM	SC-WGBS	GSE81233	Zhu et al. Nat.Genetics 50(1):12-19 (2018)
Human embryo single cell WGBS	Mouse	Normal	TE	SC-WGBS	GSE81233	Zhu et al. Nat.Genetics 50(1):12-19 (2018)
Human embryo single cell WGBS	Mouse	Normal	Blastocyst	SC-WGBS	GSE81233	Zhu et al. Nat.Genetics 50(1):12-19 (2018)
Human embryo single cell WGBS	Human	Normal	heart	SC-WGBS	GSE81233	Zhu et al. Nat.Genetics 50(1):12-19 (2018)
Human embryo single cell WGBS	Human	Normal	villus	SC-WGBS	GSE81233	Zhu et al. Nat.Genetics 50(1):12-19 (2018)
Human embryo single cell WGBS	Human	Normal	blood	SC-WGBS	GSE81233	Zhu et al. Nat.Genetics 50(1):12-19 (2018)
methylation of human placenta	Human	/	placenta	WGBS	CRA000114	DNA methylation reprogramming of functional elements during mammalian embryonic development
methylation of human 6 week fetal	Human	/	6 week fetal	WGBS	CRA000114	DNA methylation reprogramming of functional elements during mammalian embryonic development
methylation of human ICM	Human	/	ICM	WGBS	CRA000114	DNA methylation reprogramming of functional elements during mammalian embryonic development
methylation of human Morula	Human	/	Morula	WGBS	CRA000114	DNA methylation reprogramming of functional elements during mammalian embryonic development
methylaton of human 8 cell	Human	/	8 cell	WGBS	CRA000114	DNA methylation reprogramming of functional elements during mammalian embryonic development
methylation of human 2 cell	Human	/	2 cell	WGBS	CRA000114	DNA methylation reprogramming of functional elements during mammalian embryonic development
methylation of human Sperm	Human	/	Sperm	WGBS	CRA000114	DNA methylation reprogramming of functional elements during mammalian embryonic development
methylation of human Oocyte	Human	/	Oocyte	WGBS	CRA000114	DNA methylation reprogramming of functional elements during mammalian embryonic development
methylation of human Blastocyst	Human	/	Blastocyst(A_level_BL)	WGBS	CRA000114	Genome wide abnormal DNA methylome of human blastocyst in assisted reproductive technology
methylation of human trophectoderm	Human	/	trophectoderm(A_level_TE)	WGBS	CRA000114	Genome wide abnormal DNA methylome of human blastocyst in assisted reproductive technology
methylation of human Oocyte	Human	/	Oocyte	PBAT_WGBS	DRA003802	Genome-Wide Analysis of DNA Methylation Dynamics during Early Human Development
methylation of human Sperm	Human	/	Sperm	PBAT_WGBS	DRA003802	Genome-Wide Analysis of DNA Methylation Dynamics during Early Human Development
methylation of human preimplantation embryos(blastocyst)	Human	/	preimplantation embryos(blastocyst)	PBAT_WGBS	DRA003802	Genome-Wide Analysis of DNA Methylation Dynamics during Early Human Development
methylation of human cord blood	Human	/	cord blood	PBAT_WGBS	DRA003802	Genome-Wide Analysis of DNA Methylation Dynamics during Early Human Development
methylation of Mus musculus blastocyst(IVF/SCNT)	Mus musculus	/	blastocyst(IVF/SCNT)	WGBS	GSE112528	Loss of H3K27me3 Imprinting in Somatic Cell Nuclear Transfer Embryos Disrupts Post-Implantation Development
methylation of Pan troglodytes Sperm	Pan troglodytes	/	Sperm	WGBS	GSE30340	Sperm methylation profiles reveal features of epigenetic inheritance and evolution in primates
methylation of human Sperm	Human	/	Sperm	WGBS	GSE30340	Sperm methylation profiles reveal features of epigenetic inheritance and evolution in primates
methylation of Mus musculus placenta	Mus musculus	/	placenta	WGBS	GSE42836(GSM1051161)	Epigenetic memory at embryonic enhancers identified in DNA methylation maps from adult mouse tissues
methylation of Mus musculus E10.5 embryo/E14.5 liver/E18.5 liver	Mus musculus	with and without Rlf	E10.5 embryo/E14.5 liver/E18.5 liver	WGBS	GSE58108	The recently identified modifier of murine metastable epialleles, Rearranged L-Myc Fusion, is involved in maintaining epigenetic marks at CpG island shores and enhancers
methylation of Macaca mulatta Sperm	Macaca mulatta	/	Sperm	transposase-based library preparation method (T-WGBS)	GSE60166	De novo DNA methylation during monkey pre-implantation embryogenesis
methylation of Macaca mulatta Oocytes	Macaca mulatta	/	Oocyte	transposase-based library preparation method (T-WGBS)	GSE60166	De novo DNA methylation during monkey pre-implantation embryogenesis
methylation of Macaca mulatta Zygotes	Macaca mulatta	/	Zygote	transposase-based library preparation method (T-WGBS)	GSE60166	De novo DNA methylation during monkey pre-implantation embryogenesis
methylation of Macaca mulatta 2 cell	Macaca mulatta	/	2 cell	transposase-based library preparation method (T-WGBS)	GSE60166	De novo DNA methylation during monkey pre-implantation embryogenesis
methylation of Macaca mulatta 8 cell	Macaca mulatta	/	8 cell	transposase-based library preparation method (T-WGBS)	GSE60166	De novo DNA methylation during monkey pre-implantation embryogenesis
methylation of Macaca mulatta Morula	Macaca mulatta	/	Morula	transposase-based library preparation method (T-WGBS)	GSE60166	De novo DNA methylation during monkey pre-implantation embryogenesis
methylation of Macaca mulatta ICM	Macaca mulatta	/	ICM	transposase-based library preparation method (T-WGBS)	GSE60166	De novo DNA methylation during monkey pre-implantation embryogenesis
methylation of Macaca mulatta placenta	Macaca mulatta	/	placenta	WGBS	GSE63330	Early Developmental and Evolutionary Origins of Gene Body DNA Methylation Patterns in Mammalian Placentas
methylation of Mus musculus placenta	Mus musculus	/	placenta	WGBS	GSE63330	Early Developmental and Evolutionary Origins of Gene Body DNA Methylation Patterns in Mammalian Placentas
methylation of Macaca mulatta trophoblasts	Macaca mulatta	/	trophoblasts	WGBS	GSE63330	Early Developmental and Evolutionary Origins of Gene Body DNA Methylation Patterns in Mammalian Placentas
methylation of Mus musculus Oocyte	Mus musculus	/	Oocyte	WGBS	GSE56697	Programming and inheritance of parental DNA methylomes in mammals
methylation of Mus musculus Sperm	Mus musculus	/	Sperm	WGBS	GSE56697	Programming and inheritance of parental DNA methylomes in mammals
methylation of Mus musculus 2-cell	Mus musculus	/	2 cell	WGBS	GSE56697	Programming and inheritance of parental DNA methylomes in mammals
methylation of Mus musculus 4-cell	Mus musculus	/	4 cell	WGBS	GSE56697	Programming and inheritance of parental DNA methylomes in mammals
methylation of Mus musculus E3.5	Mus musculus	/	E3.5	WGBS	GSE56697	Programming and inheritance of parental DNA methylomes in mammals
methylation of Mus musculus E6.5	Mus musculus	/	E6.5	WGBS	GSE56697	Programming and inheritance of parental DNA methylomes in mammals
methylation of Mus musculus E7.5	Mus musculus	/	E7.5	WGBS	GSE56697	Programming and inheritance of parental DNA methylomes in mammals
methylation of Mus musculus ICM	Mus musculus	/	ICM	WGBS	GSE56697	Programming and inheritance of parental DNA methylomes in mammals
methylation of Mus musculus PGC	Mus musculus	/	PGC	WGBS	GSE56697	Programming and inheritance of parental DNA methylomes in mammals
methylation of Mus musculus 8 cell	Mus musculus	/	8 cell	WGBS	GSE84235	Epigenetic restriction of extraembryonic lineages mirrors the somatic transition to cancer
methylation of Mus musculus ICM	Mus musculus	/	ICM	WGBS	GSE84235	Epigenetic restriction of extraembryonic lineages mirrors the somatic transition to cancer
methylation of Mus musculus TE	Mus musculus	/	TE	WGBS	GSE84235	Epigenetic restriction of extraembryonic lineages mirrors the somatic transition to cancer
methylation of Mus musculus Epiblast	Mus musculus	/	Epiblast	WGBS	GSE84235	Epigenetic restriction of extraembryonic lineages mirrors the somatic transition to cancer
methylation of Mus musculus ExE	Mus musculus	/	ExE	WGBS	GSE84235	Epigenetic restriction of extraembryonic lineages mirrors the somatic transition to cancer
methylation of Mus musculus ICM	Mus musculus	/	ICM	RNA-seq	GSE84234	Epigenetic restriction of extraembryonic lineages mirrors the somatic transition to cancer
methylation of Mus musculus PGC	Mus musculus	/	PGC	RNA-seq	GSE84234	Epigenetic restriction of extraembryonic lineages mirrors the somatic transition to cancer
methylation of Mus musculus 8 cell	Mus musculus	/	8 cell	RNA-seq	GSE84234	Epigenetic restriction of extraembryonic lineages mirrors the somatic transition to cancer
methylation of Mus musculus ICM	Mus musculus	/	ICM	RNA-seq	GSE84234	Epigenetic restriction of extraembryonic lineages mirrors the somatic transition to cancer
methylation of Mus musculus TE	Mus musculus	/	TE	RNA-seq	GSE84234	Epigenetic restriction of extraembryonic lineages mirrors the somatic transition to cancer
methylation of Mus musculus Epiblast	Mus musculus	/	Epiblast	RNA-seq	GSE84234	Epigenetic restriction of extraembryonic lineages mirrors the somatic transition to cancer
methylation of Mus musculus ExE	Mus musculus	/	ExE	RNA-seq	GSE84234	Epigenetic restriction of extraembryonic lineages mirrors the somatic transition to cancer
RNA-seq of human Amnion	Human	PE/CTRL	Amnion	strand-specific-RNA-seq(SE)	GSE79783	Amnion as a surrogate tissue reporter of the effects of maternal preeclampsia on the fetus
RNA-seq of human Germinal Vesicle/MI oocyte/MII oocyte/Pronuclear/Cleavage/Morula/ICM/Trophectoderm	Human	/	Germinal Vesicle/MI oocyte/MII oocyte/Pronuclear/Cleavage/Morula/ICM/Trophectoderm	RNA-seq	GSE72379	Conserved roles of mouse DUX and human DUX4 in activating cleavage-stage genes and MERVL/HERVL retrotransposons
RNA-seq of human placenta	Human	/	placenta	RNA-seq	CRA000114	Genome wide abnormal DNA methylome of human blastocyst in assisted reproductive technology
RNA-seq of human blastocyst	Human	/	blastocyst	RNA-seq	CRA000114	Genome wide abnormal DNA methylome of human blastocyst in assisted reproductive technology
single cell RNA-seq of human first trimester fetal-maternal interface	Human	/	first trimester fetal-maternal interface	smart-seq	E-MTAB-6678	Single-cell reconstruction of the early maternal-fetal interface in humans
single cell RNA-seq of human first trimester fetal-maternal interface	Human	/	first trimester fetal-maternal interface	droplet-based	E-MTAB-6701	Single-cell reconstruction of the early maternal-fetal interface in humans
single-cell survey of the human first-trimester placenta and decidua	Human	/	first-trimester placenta and decidua	10x Genomics (referred to as 10x) and Drop-seq platforms	PRJNA492324	A single-cell survey of the human first-trimester placenta and decidua
JASPAR transcription factor binding PWM	Multi	/	/	/	/	http://jaspar.genereg.net/
ENCODE transcription factor binding sites	Human	/	/	/	/	UCSC
ChromHMM segmentation files	Human	/	/	/	/	UCSC
Repeatmask regions	Human	/	/	/	/	UCSC
CpG islands	Human	/	/	/	/	UCSC
Blacklist regions for ATAC-seq	Human	/	/	/	https://www.encodeproject.org/annotations/ENCSR636HFF/	Encode
mRNA/gene model GRCh37.82	Human	/	/	/	/	UCSC
Human Trophoblast RRBS	Human	/	EVT	RRBS	GSE109682	"Human trophoblasts are primarily distinguished from somatic cells by differences in the pattern rather than the degree of global CpG methylation.", Biol Open, 2018 Aug 8;7(8)
Human Trophoblast RRBS	Human	/	CTB	RRBS	GSE109682	"Human trophoblasts are primarily distinguished from somatic cells by differences in the pattern rather than the degree of global CpG methylation.", Biol Open, 2018 Aug 8;7(8)
Human Trophoblast RRBS	Human	/	Side population trophoblast	RRBS	GSE109682	"Human trophoblasts are primarily distinguished from somatic cells by differences in the pattern rather than the degree of global CpG methylation.", Biol Open, 2018 Aug 8;7(8)
Human Placenta histone modification H3K27me3	Human	/	Placenta	ChIP-seq	DS23312	Roadmap
Human Placenta histone modification H3K4me3	Human	/	Placenta	ChIP-seq	DS23300	Roadmap
Human Placenta histone modification H3K27ac	Human	/	Placenta	ChIP-seq	DS23301	Roadmap
Human Placenta histone modification H3K4me1	Human	/	Placenta	ChIP-seq	DS23027	Roadmap
Human Placenta histone modification H3K9me3	Human	/	Placenta	ChIP-seq	DS23311	Roadmap
Chromatin high dimensional interaction maps	Multi	/	Multi	3C/4C/5C/ChIA-PET/Capture-C/Hi-C/IM-PET	https://4dgenome.research.chop.edu/Download.html	Teng L, He B, and Tan K. 4DGenome: A Comprehensive Database for Chromatin Interactions. 2015. Bioinformatics. 31:2560-4
Regulatory protein binding site from ReMap	Human	/	Multi	ChIP-seq and others	http://pedagogix-tagc.univ-mrs.fr/remap/	Jeanne Chèneby, Marius Gheorghe, Marie Artufel, Anthony Mathelier, Benoit Ballester. ReMap 2018: an updated atlas of regulatory regions from an integrative analysis of DNA-binding ChIP-seq experiments. Nucleic Acids Research, Volume 46, Issue D1, 4 January 2018, Pages D267–D275, https://doi.org/10.1093/nar/gkx1092
