## Supplementary Data 5 Software used in the paper for "Developmentally Delayed Epigenetic Reprogramming Underlying the Pathogenesis of Preeclampsia"

### Sheet: Software
Software	Version	Link	Reference
Python	2.7.11	https://www.python.org
R	3.6.2	https://www.cran.org
Perl	5.1	https://www.perl.org
bwa	0.7.17-r1188	https://github.com/lh3/bwa	Li H. (2013) Aligning sequence reads, clone sequences and assembly contigs with BWA-MEM. arXiv:1303.3997v2 [q-bio.GN]
bowtie2	4.4.7	https://github.com/BenLangmead/bowtie2	Langmead B, Trapnell C, Pop M, Salzberg SL. Ultrafast and memory-efficient alignment of short DNA sequences to the human genome. Genome Biol. 2009;10(3):R25
STAR	STAR_2.5.3a	http://star.mit.edu/	Dobin A, Davis CA, Schlesinger F, Drenkow J, Zaleski C, Jha S, Batut P, Chaisson M, Gingeras TR. STAR: ultrafast universal RNA-seq aligner. Bioinformatics. 2013;29:15–21
HISAT	2.1.0	http://ccb.jhu.edu/software/hisat2/index.shtml	Kim, Daehwan, et al. Nature methods vol. 12,4 (2015): 357-60
Stringtie	v1.3.4d	https://ccb.jhu.edu/software/stringtie/	Pertea M, Pertea GM, Antonescu CM, Chang TC, Mendell JT & Salzberg SL. StringTie enables improved reconstruction of a transcriptome from RNA-seq reads Nature Biotechnology 2015, doi:10.1038/nbt.3122
Sambamba	v0.5.4	(https://github.com/biod/sambamba	Artem Tarasov, Albert J. Vilella, Edwin Cuppen, Isaac J. Nijman, Pjotr Prins. Sambamba: fast processing of NGS alignment formats. Bioinformatics (2015) 31(12):2032-2034
Samblaster	0.1.22	https://github.com/GregoryFaust/samblaster	Faust, G. G., & Hall, I. M. (2014). SAMBLASTER: fast duplicate marking and structural variant read extraction. Bioinformatics (Oxford, England), 30(17), 2503–2505. https://doi.org/10.1093/bioinformatics/btu314
samtools	1.3.1	http://samtools.sourceforge.net/	Li H, Handsaker B, Wysoker A, et al. The Sequence Alignment/Map format and SAMtools. Bioinformatics. 2009;25(16):2078‐2079. doi:10.1093/bioinformatics/btp352
Freebayes	v0.9.21	https://github.com/ekg/freebayes/releases	Erik Garrison and Gabor Marth. Haplotype-based variant detection from short-read sequencing (2012) arXiv:1207.3907v2
Sentieon Genotyper	sentieon-genomics-201911	https://www.sentieon.com
Biscuit	0.2.2.20170522	https://github.com/zhou-lab/biscuit
MethylKit	1.8.1	https://github.com/al2na/methylKit	Akalin, A., et al (2012). Genome biology, 13(10), R87
ggplot2	3.2.1	https://ggplot2.tidyverse.org
DESeq2	1.22.2	https://bioconductor.org/packages/release/bioc/html/DESeq2.html	Love, M.I., Huber, W., Anders, S. Moderated estimation of fold change and dispersion for RNA-seq data with DESeq2 Genome Biology 15(12):550 (2014)
Seurat	3.1.1	https://github.com/satijalab/seurat	Stuart, T., et al (2019). Cell, 177(7), 1888–1902.e21
MAFFT	v7.453	https://mafft.cbrc.jp/alignment/software/	MBE 30:772-780 (2013), NAR 30:3059-3066 (2002)
BLAST	2.2.31	https://github.com/ncbi/blast_plus_docs	Altschul, S.F., Gish, W., Miller, W., Myers, E.W. & Lipman, D.J. (1990) "Basic local alignment search tool." J. Mol. Biol. 215:403-410.
GBLOCKS	0.91b	http://molevol.cmima.csic.es/castresana/Gblocks	Castresana, J. (2000). Selection of conserved blocks from multiple alignments for their use in phylogenetic analysis. Molecular Biology and Evolution 17, 540-552
fasttree	version 2.1.11 SSE3	http://www.microbesonline.org/fasttree	Price, M. N., Dehal, P. S., & Arkin, A. P. (2009) Molecular biology and evolution, 26(7), 1641–1650
pysam	0.10.0	https://github.com/pysam-developers/pysam
Genrich	0.6	https://github.com/jsh58/Genrich
MACS	1.4	https://github.com/taoliu/MACS	Zhang et al. Model-based Analysis of ChIP-Seq (MACS). Genome Biol (2008) vol. 9 (9) pp. R137
Centipede	1.2	http://centipede.uchicago.edu/	Roger Pique-Regi, Jacob F. Degner, Athma A. Pai, Daniel J.Gaffney, Yoav Gilad, Jonathan K. Pritchard. "Accurate inference of transcription factor binding from DNA sequence and chromatin accessibility data", Genome Research
Deeptools	3.3.1	https://github.com/deeptools/deepTools	Ramírez F, Ryan DP, Grüning B, Bhardwaj V, Kilpert F, Richter AS, Heyne S, Dündar F, Manke T. deepTools2: a next generation web server for deep-sequencing data analysis. Nucleic Acids Research. 2016 Apr 13:gkw257.
HOMER	4.11	http://homer.ucsd.edu/homer/	Heinz S, Benner C, Spann N, Bertolino E et al. Simple Combinations of Lineage-Determining Transcription Factors Prime cis-Regulatory Elements Required for Macrophage and B Cell Identities. Mol Cell 2010 May 28;38(4):576-589. PMID: 20513432
MEME	5.0.5	http://meme-suite.org/	Bailey, T. L., et al (2009) Nucleic acids research, 37, W202–W208
DNAcopy	1.48.0	https://bioconductor.org/packages/release/bioc/html/DNAcopy.html	Seshan, V. E. & Olshen, A. B. DNAcopy : A Package for Analyzing DNA Copy Data. 1–7 (2020).
CNVkit	0.9.6	https://cnvkit.readthedocs.io	Eric Talevich, A. Hunter Shain, Thomas Botton, Boris C. Bastian (2014) CNVkit: Copy number detection and visualization for targeted sequencing using off-target reads. bioRxiv doi: http://dx.doi.org/10.1101/010876
liftOver		https://genome.ucsc.edu/cgi-bin/hgLiftOver
dplyr	0.8.0.1	https://cran.r-project.org/web/packages/dplyr/vignettes/dplyr.html
tidyr	0.8.3	https://cran.r-project.org/package=tidyr
reshape2	1.4.3	https://cran.r-project.org/web/packages/reshape2/index.html	Wickham, H. Reshaping data with the reshape package. 1–25 (2006).
ggbeeswarm	0.6.0	https://CRAN.R-project.org/package=ggbeeswarm
glmnet	2.0-16	https://cran.r-project.org/web/packages/glmnet/index.html	Friedman, J., et al (2010). Journal of statistical software, 33(1), 1–22.
Tensorflow	1.2.0	https://www.tensorflow.org
matrixStats	0.55.0	https://cran.r-project.org/web/packages/matrixStats/index.html
pheatmap	1.0.12	https://CRAN.R-project.org/package=pheatmap
IGV	2.7.2	http://software.broadinstitute.org/software/igv/
bedtools	v2.25.0	https://bedtools.readthedocs.io/en/latest	Quinlan, A. R., & Hall, I. M. (2010). Bioinformatics (Oxford, England), 26(6), 841–842
readr	1.3.1	https://CRAN.R-project.org/package=readr
stringr	1.4.0	https://CRAN.R-project.org/package=stringr
RGT suite HINT	v0.12.3	http://www.regulatory-genomics.org/hint	Li, Z., Schulz et al (2019). Genome Biology, 20(1), 45
Monocle2	2.14.0	http://cole-trapnell-lab.github.io/monocle-release/	Cole Trapnell and Davide Cacchiarelli et al (2014): The dynamics and regulators of cell fate decisions are revealed by pseudo-temporal ordering of single cells. Nature Biotechnology Xiaojie Qiu, Andrew Hill, Cole Trapnell et al (2017): Single-cell mRNA quantification and differential analysis with Census. Nature Methods Xiaojie Qiu, Cole Trapnell et al (2017): Reverse graph embedding resolves com…
Monocle3	0.2.0	https://cole-trapnell-lab.github.io/monocle3	Junyue Cao, Malte Spielmann et al (2019): The single-cell transcriptional landscape of mammalian organogenesis. Nature
DDRTree	0.1.5	https://CRAN.R-project.org/package=DDRTree	Xiaojie Qiu, Cole Trapnell, Qi Mao and Li Wang (2017). DDRTree: Learning Principal Graphs with DDRTree. R package version 0.1.5.
GenomicRanges	1.34.0	https://github.com/Bioconductor/GenomicRanges
IDR	2.0.4.2	https://www.encodeproject.org/software/idr	Li Q, Brown JB, Huang H, Bickel PJ.; Measuring reproducibility of high-throughput experiments. Annals of Applied Statistics. 2011 Oct 21;5(3):1752-1779.
ANNOVAR	$Date: 2017-07-17 01:17:05 -0400 (Mon, 17 Jul 2017) $	http://annovar.openbioinformatics.org/	Wang, K., Li, M., & Hakonarson, H. (2010). ANNOVAR: functional annotation of genetic variants from high-throughput sequencing data. Nucleic acids research, 38(16), e164. https://doi.org/10.1093/nar/gkq603
fastp	0.19.4	https://github.com/OpenGene/fastp	Shifu Chen, Yanqing Zhou, Yaru Chen, Jia Gu, fastp: an ultra-fast all-in-one FASTQ preprocessor, Bioinformatics, Volume 34, Issue 17, 01 September 2018, Pages i884–i890, https://doi.org/10.1093/bioinformatics/bty560
Pile-O-Meth	0.1.10	https://github.com/dpryan79/MethylDackel
Numpy	1.13.0	https://numpy.org
Mixtools	1.1.0	https://cran.r-project.org/web/packages/mixtools
GREAT		http://great.stanford.edu/public/html/	Cory Y McLean, Dave Bristor, Michael Hiller, Shoa L Clarke, Bruce T Schaar, Craig B Lowe, Aaron M Wenger, and Gill Bejerano. "GREAT improves functional interpretation of cis-regulatory regions". Nat. Biotechnol. 28(5):495-501, 2010. PMID 20436461
GLM	3.0-2	https://cran.r-project.org/web/packages/glmnet/index.html
AUC	0.3.0	https://cran.r-project.org/web/packages/AUC
